# Globally distributed bacteriophage genomes reveal mechanisms of tripartite phage-bacteria-coral interactions

**DOI:** 10.1101/2024.03.11.584349

**Authors:** Bailey A. Wallace, Natascha S. Varona, Poppy J. Hesketh-Best, Cynthia Silveira

## Abstract

Reef-building corals depend on an intricate community of microorganisms for functioning and resilience. Bacteriophages are the most abundant and diverse members of these communities, yet very little is known about their functions in the holobiont due to methodological limitations that have prevented the recovery of high-quality viral genomes and bacterial host assignment from coral samples. Here, we introduce a size-fractionation approach which increased bacterial and viral recovery in coral metagenomes by 9-fold and 3-fold, respectively, and enabled the assembly and binning of bacterial and viral genomes at relatively low sequencing coverage. We combined these viral genomes with those derived from 677 publicly available metagenomes, viromes, and bacterial isolates from stony corals to build a Global Coral Virome Database of over 20,000 viral genomes and genome fragments spanning four viral realms. The tailed bacteriophage families *Kyanoviridae* and *Ackermannviridae* were the most abundant, replacing the since-abolished groups Podoviridae and Siphoviridae. Prophage and CRISPR spacer linkages between these viruses and 626 bacterial metagenome-assembled genomes and bacterial isolates showed that most viruses infected Alphaproteobacteria, the most abundant class, and less abundant taxa like Halanaerobiia and Bacteroidia. A host-phage-gene network identified keystone viruses with the genomic capacity to eavesdrop and modulate bacterial quorum sensing, interfere with sulfur cycling, and direct molecular interactions with eukaryotic cells through the release of extracellular effectors. This study reveals the basis of bacteriophage roles in modulating ecological interactions not only among bacterial community members but also directly affecting tripartite interactions with the coral host and its endosymbiotic algae.
