## Supplementary Tables for "Globally distributed bacteriophage genomes reveal mechanisms of tripartite phage-bacteria-coral interactions": Wallace2024_TableS1.xlsx

### Sheet: Sheet1
Table S1 | Curaçao 2021 coral sample metadata
	Sample_Name	Date_Collected	Location	Site	Lab	Sample Type	Coral_Host_Species	Extraction_Method	Extraction_Date	Raw_Reads	Reads_Post_Trimming	Reads_Post_QC	Reads_Post_EntropyFIlt (QC Reads)	CSF Reads	QC_Kaiju_Bacterial_Reads	CSF_Kaiju_Bacterial_Reads	QC_Contigs	CSF_Contigs	QC_VIBRANT_Viral_Contigs	CSF_VIBRANT_Viral_Contigs	QC_Reads_Mapped_to_CHoP	CSF_Reads_Mapped_to_CHoP
	CUR21-CRL-002-4	2021-07-04	Curaçao	Carmabi	Silveira Lab	Coral Fragment (1cm^3)	Orbicella faveolata	VPE	2021-10-27	55954140	55725864	52368018	38686306	29683358	1019396	1008683	964240	585603	87	82	617938	535001
	CUR21-CRL-002-5	2021-07-04	Curaçao	Carmabi	Silveira Lab	Coral Fragment (1cm^3)	Orbicella faveolata	VPE	2022-04-14	32803048	32328242	31115566	21914672	15906069	830910	823392	144369	80906	2	0	102203	30220
	CUR21-CRL-002-6	2021-07-04	Curaçao	Carmabi	Silveira Lab	Coral Fragment (1cm^3)	Orbicella faveolata	VPE	2022-04-14	28289026	24004628	21615812	9949632	7524903	312874	310428	154602	70189	2	0	38372	11808
	CUR21-CRL-005-1	2021-07-05	Curaçao	Water Factory	Silveira Lab	Coral Fragment (1cm^3)	Orbicella faveolata	VPE	2022-04-14	32157688	32138104	31434584	22403124	17181007	766417	762276	273412	112620	18	13	108123	58190
	CUR21-CRL-005-3	2021-07-05	Curaçao	Water Factory	Silveira Lab	Coral Fragment (1cm^3)	Orbicella faveolata	VPE	2022-04-14	32447554	32429732	31810816	23758884	16011593	619659	612091	554615	241505	24	17	121888	43424
	CUR21-CRL-007-1	2021-07-06	Curaçao	Double Reef	Silveira Lab	Coral Fragment (1cm^3)	Orbicella faveolata	VPE	2022-02-17	46607734	46536520	45629928	25609622	11173919	442817	436758	103792	41443	1	0	238018	79826
	CUR21-CRL-007-2	2021-07-06	Curaçao	Double Reef	Silveira Lab	Coral Fragment (1cm^3)	Orbicella faveolata	VPE	2022-02-17	30755588	30732986	30240206	23575610	13068546	675807	668540	540174	197418	18	16	189376	71712
	CUR21-CRL-010-1	2021-07-07	Curaçao	Mambo Beach	Silveira Lab	Coral Fragment (1cm^3)	Orbicella faveolata	VPE	2021-10-21	31044248	30390496	29124878	21203110	17831885	417648	407208	239132	185781	8	7	88176	50695
	CUR21-CRL-012-1	2021-07-08	Curaçao	Directeurs Baai	Silveira Lab	Coral Fragment (1cm^3)	Orbicella faveolata	VPE	2022-04-14	49453156	47247814	46483308	37547890	20728195	305190	281789	11325	7672	0	0	275971	106575
	CUR21-CRL-012-3	2021-07-08	Curaçao	Directeurs Baai	Silveira Lab	Coral Fragment (1cm^3)	Orbicella faveolata	VPE	2021-11-16	36980666	36968776	36331474	28342188	20637483	2045305	2034421	427930	193339	47	41	260640	172143
	CUR21-CRL-016-1	2021-07-10	Curaçao	Punda Beach	Silveira Lab	Coral Fragment (1cm^3)	Orbicella faveolata	VPE	2022-04-14	31509406	31451706	30955826	24169624	15158457	241802	227419	699686	382024	7	3	134281	49145
	CUR21-CRL-016-2	2021-07-10	Curaçao	Punda Beach	Silveira Lab	Coral Fragment (1cm^3)	Orbicella faveolata	VPE	2022-04-14	38428812	37601004	36123354	21797520	15421684	735918	729285	272009	76681	7	1	96912	29949
	CUR21-CRL-017-1	2021-07-11	Curaçao	Playa Jeremi	Silveira Lab	Coral Fragment (1cm^3)	Orbicella faveolata	VPE	2022-02-16	36054584	36036316	35456336	27435912	13012801	622230	488721	605491	188990	31	24	256484	86231
	CUR21-CRL-017-2	2021-07-11	Curaçao	Playa Jeremi	Silveira Lab	Coral Fragment (1cm^3)	Orbicella faveolata	VPE	2022-02-16	30622094	30609914	30119408	23739456	9344498	383925	316368	536983	129340	10	6	206699	53141
	CUR21-CRL-019-1	2021-07-12	Curaçao	Playa Kalki	Silveira Lab	Coral Fragment (1cm^3)	Orbicella faveolata	VPE	2022-04-14	32263102	32255110	31612134	22991046	14587592	737699	732548	156757	50709	1	0	136968	41810
	CUR21-CRL-019-2	2021-07-12	Curaçao	Playa Kalki	Silveira Lab	Coral Fragment (1cm^3)	Orbicella faveolata	VPE	2022-04-14	38129948	38113598	37303456	26757346	17085903	827678	821457	281568	86684	4	2	136364	38142
	CUR21-CRL-021-1	2021-07-13	Curaçao	Kleine Knip	Silveira Lab	Coral Fragment (1cm^3)	Orbicella faveolata	VPE	2022-02-11	41763570	41747678	40884490	29888026	20354789	838258	830551	402127	149954	15	8	200433	90201
	CUR21-CRL-021-2	2021-07-13	Curaçao	Kleine Knip	Silveira Lab	Coral Fragment (1cm^3)	Orbicella faveolata	VPE	2022-04-14	31143488	31129104	30708748	25119366	8453935	222215	190472	655960	181927	8	0	210466	51489
	CUR21-CRL-021-3	2021-07-13	Curaçao	Kleine Knip	Silveira Lab	Coral Fragment (1cm^3)	Orbicella faveolata	VPE	2022-04-14	43650514	40470338	37990676	23353556	18467877	773719	768865	255767	98181	20	13	107409	53912
	CUR21-CRL-005-2	2021-07-05	Curaçao	Water Factory	Silveira Lab	Coral Fragment (1cm^3)	Orbicella faveolata	Control	2021-11-01	24935192	24902756	24066744	19221032	6539845	44881	37084	687819	236322	8	2	65265	11811
	CUR21-CRL-007-3	2021-07-06	Curaçao	Double Reef	Silveira Lab	Coral Fragment (1cm^3)	Orbicella faveolata	Control	2021-11-01	32897572	32892410	30616626	22159808	5806157	43966	18742	559430	187540	27	6	83616	7872
	CUR21-CRL-012-2	2021-07-08	Curaçao	Directeurs Baai	Silveira Lab	Coral Fragment (1cm^3)	Orbicella faveolata	Control	2021-11-01	19224610	18144278	17722304	13187434	4695789	44710	43470	96218	39453	0	0	80141	7094
	CUR21-CRL-016-3	2021-07-10	Curaçao	Punda Beach	Silveira Lab	Coral Fragment (1cm^3)	Orbicella faveolata	Control	2021-11-01	30261846	30255938	28686958	21630152	6779880	61341	33871	677178	244570	16	3	76760	8993
	CUR21-CRL-017-3	2021-07-11	Curaçao	Playa Jeremi	Silveira Lab	Coral Fragment (1cm^3)	Orbicella faveolata	Control	2021-11-01	22936120	22872578	22231238	18214052	4644098	74398	66925	556896	127385	6	1	73998	13236
	CUR21-CRL-019-3	2021-07-12	Curaçao	Playa Kalki	Silveira Lab	Coral Fragment (1cm^3)	Orbicella faveolata	Control	2021-11-01	28033620	27922544	27091810	21832346	6188107	76677	68163	636814	169206	6	1	83057	14873
