## Supplementary Tables for "Globally distributed bacteriophage genomes reveal mechanisms of tripartite phage-bacteria-coral interactions": Wallace2024_TableS9.xlsx

### Sheet: Sheet1
Table S9 | Family-level taxonomic classification of GCVDB phages
	Data Source	Quality Group	Family	Count	Percent of total	Percent of phage
	Metagenomes	All Quality	unknown	14046	0.694693	-
	Metagenomes	All Quality	NA	4994	0.246995	0.809007
	Metagenomes	All Quality	Kyanoviridae	310	0.0153321	0.0502187
	Metagenomes	All Quality	Autographiviridae	265	0.0131065	0.0429289
	Metagenomes	All Quality	Microviridae	156	0.00771552	0.0252713
	Metagenomes	All Quality	ambiguous	140	0.00692418	0.0226794
	Metagenomes	All Quality	Herelleviridae	61	0.00301696	0.00988174
	Metagenomes	All Quality	Zobellviridae	52	0.00257184	0.00842378
	Metagenomes	All Quality	Straboviridae	41	0.0020278	0.00664183
	Metagenomes	All Quality	Peduoviridae	34	0.00168159	0.00550786
	Metagenomes	All Quality	Schitoviridae	22	0.00108809	0.00356391
	Metagenomes	All Quality	Mesyanzhinovviridae	22	0.00108809	0.00356391
	Metagenomes	All Quality	Demerecviridae	12	0.000593501	0.00194395
	Metagenomes	All Quality	Ackermannviridae	11	0.000544043	0.00178195
	Metagenomes	All Quality	Inoviridae	10	0.000494584	0.00161996
	Metagenomes	All Quality	Pachyviridae	9	0.000445126	0.00145796
	Metagenomes	All Quality	Casjensviridae	7	0.000346209	0.00113397
	Metagenomes	All Quality	Drexlerviridae	6	0.000296751	0.000971975
	Metagenomes	All Quality	Vilmaviridae	5	0.000247292	0.000809979
	Metagenomes	All Quality	Salasmaviridae	3	0.000148375	0.000485987
	Metagenomes	All Quality	Tectiviridae	3	0.000148375	0.000485987
	Metagenomes	All Quality	Chaseviridae	2	9.89169e-05	0.000323992
	Metagenomes	All Quality	Aliceevansviridae	2	9.89169e-05	0.000323992
	Metagenomes	All Quality	Zierdtviridae	2	9.89169e-05	0.000323992
	Metagenomes	All Quality	Steigviridae	2	9.89169e-05	0.000323992
	Metagenomes	All Quality	Bicaudaviridae	1	4.94584e-05	0.000161996
	Metagenomes	All Quality	Haloferuviridae	1	4.94584e-05	0.000161996
	Metagenomes	HQMQ	NA	371	0.465496	0.571649
	Metagenomes	HQMQ	unknown	328	0.411543	-
	Metagenomes	HQMQ	Microviridae	74	0.0928482	0.114022
	Metagenomes	HQMQ	Autographiviridae	6	0.00752823	0.00924499
	Metagenomes	HQMQ	ambiguous	5	0.00627353	0.00770416
	Metagenomes	HQMQ	Zobellviridae	4	0.00501882	0.00616333
	Metagenomes	HQMQ	Ackermannviridae	2	0.00250941	0.00308166
	Metagenomes	HQMQ	Peduoviridae	2	0.00250941	0.00308166
	Metagenomes	HQMQ	Inoviridae	2	0.00250941	0.00308166
	Metagenomes	HQMQ	Straboviridae	1	0.00125471	0.00154083
	Metagenomes	HQMQ	Herelleviridae	1	0.00125471	0.00154083
	Metagenomes	HQMQ	Steigviridae	1	0.00125471	0.00154083
	Bacterial Isolates	All Quality	NA	138	0.775281	0.857143
	Bacterial Isolates	All Quality	unknown	17	0.0955056	-
	Bacterial Isolates	All Quality	Peduoviridae	14	0.0786517	0.0869565
	Bacterial Isolates	All Quality	Herelleviridae	3	0.0168539	0.0186335
	Bacterial Isolates	All Quality	ambiguous	3	0.0168539	0.0186335
	Bacterial Isolates	All Quality	Inoviridae	2	0.011236	0.0124224
	Bacterial Isolates	All Quality	Corticoviridae	1	0.00561798	0.00621118
	Bacterial Isolates	HQMQ	NA	47	0.959184	0.979167
	Bacterial Isolates	HQMQ	unknown	1	0.0204082	-
	Bacterial Isolates	HQMQ	Peduoviridae	1	0.0204082	0.0208333
