## Supplementary Tables for "Globally distributed bacteriophage genomes reveal mechanisms of tripartite phage-bacteria-coral interactions": Wallace2024_TableS10.xlsx

### Sheet: Sheet1
Table S10 | Predicted keystoneness of GCVDB viruses in network
	Virus ID	K	Closeness Centrality (cc)	Clustering Coefficient (clust)	Keystone Rank	Virus Quality	Family	Realm	Length	Genes
	PRJNA576217_C_vRhyme_bin_126_single_line	5529	0.910709	0.575495	1	Medium-quality	NA	Duplodnaviria	742029	18
	PRJNA925892_vRhyme_bin_233_single_line	5467	0.904163	0.588482	1	Medium-quality	NA	Duplodnaviria	1023674	4
	PRJNA576217_B_vRhyme_bin_4_single_line	5491	0.897444	0.583397	2	Medium-quality	NA	Duplodnaviria	643976	15
	PRJNA925892_vRhyme_bin_361_single_line	5417	0.897444	0.598743	2	Medium-quality	NA	Duplodnaviria	567914	11
	PRJNA925892_vRhyme_bin_324_single_line	5477	0.89558	0.586357	3	High-quality	NA	Duplodnaviria	1674329	16
	PRJNA576217_B_vRhyme_bin_20_single_line	5035	0.848988	0.681814	3	Medium-quality	NA	Duplodnaviria	809142	29
	PRJNA925892_vRhyme_bin_231_single_line	5465	0.894254	0.588868	4	High-quality	NA	Duplodnaviria	1938323	48
	PRJNA647466_vRhyme_bin_6_single_line	5039	0.846607	0.680772	4	Medium-quality	NA	Duplodnaviria	736560	31
	PRJNA576217_C_vRhyme_bin_134_single_line	5445	0.890298	0.593184	5	High-quality	NA	Duplodnaviria	717070	14
	PRJNA576217_B_vRhyme_bin_70_single_line	4943	0.837913	0.706533	5	High-quality	NA	Duplodnaviria	195926	10
	PRJNA576217_A_vRhyme_bin_1_single_line	4943	0.837913	0.706533	5	Medium-quality	NA	Duplodnaviria	91761	4
	PRJNA647466_vRhyme_bin_11_single_line	4943	0.837913	0.706533	5	Not-determined	NA	Duplodnaviria	132929	10
	PRJNA925892_vRhyme_bin_358_single_line	5441	0.889773	0.594053	6	Medium-quality	NA	Duplodnaviria	828612	14
	PRJNA925892_vRhyme_bin_227_single_line	5027	0.83768	0.683994	6	Low-quality	NA	Duplodnaviria	274443	13
	PRJNA576217_D_vRhyme_bin_25_single_line	4089	0.747647	0.945765	6	Low-quality	NA	Duplodnaviria	99585	3
	PRJNA576217_C_vRhyme_bin_30_single_line	4039	0.744513	0.967921	6	Medium-quality	NA	Duplodnaviria	463839	13
	PRJNA525179_B_vRhyme_bin_11_single_line	4007	0.741587	0.983303	6	High-quality	NA	Duplodnaviria	395645	6
